# Transcriptome Data Analysis of Primary Cardiomyopathies Reveals Perturbations in Arachidonic Acid Metabolism

**DOI:** 10.1101/2022.11.06.515334

**Authors:** Pankaj Kumar Chauhan, R. Sowdhamini

## Abstract

Cardiomyopathies are complex heart diseases with significant prevalence around the world. Among these, primary forms are the major contributor to heart failure and sudden cardiac death. As the high-energy demanding engine, the heart utilizes fatty acids, glucose, amino acid, lactate and ketone bodies as energy to meet its requirement. However, continuous myocardial stress and cardiomyopathies drive towards metabolic impairment that advances heart failure (HF) pathogenesis. So far, metabolic profile correlation across different cardiomyopathies remains poorly understood. In this study, we systematically explore metabolic differences amongst primary cardiomyopathies. By assessing the metabolic gene expression of all primary cardiomyopathies, we highlight the significantly shared and distinct metabolic pathways that may represent specialized adaptations to unique cellular demands. We utilized publicly available RNA-seq datasets to profile global changes in the above diseases and performed Gene set analysis (GSA). Our analysis demonstrates genes in arachidonic acid metabolism (AA) as significantly perturbated across cardiomyopathy. In particular, arachidonic acid metabolism gene *PLA2G2A* interacts with fibroblast marker genes and can potentially influence fibrosis during cardiomyopathy.
