## Supplemental Table 1 for "Transcriptome Data Analysis of Primary Cardiomyopathies Reveals Perturbations in Arachidonic Acid Metabolism"

### Sheet: Sheet1
S.No.	Dataset	Cardiomyopathy	Patients	Donors	Datatype
1	SRP125284	ACM	0	6	RNA-seq
2	SRP125595	ACM	6	0	RNA-seq
3	SRP052978	DCM	6	4	RNA-seq
4	SRP186138	HCM	21	9	RNA-seq
5	SRP061888	RCM	2	4	RNA-seq
6	GSE29819	DCM	7	6	microarray
7	GSE36961	HCM	106	39	microarray
8	GSE183852	DCM	13	25	scRNA-seq
