## Supplemental Table 2 for "Transcriptome Data Analysis of Primary Cardiomyopathies Reveals Perturbations in Arachidonic Acid Metabolism"

### Sheet: Cell_type_ACM_count_sign_page_D
#Cell-type	pval_Up	pval_Down
#Gene	logFC	pvalue
>T-NK-cells	0	1
EML4	0.3052	0.0193
PIP4K2A	0.3195	0.0014
PPP2R5C	-0.4106	0.0001
FYN	0.3566	0
CBLB	-0.5229	0.027
ANKRD44	0.4056	0.0033
CD44	0.7839	0
ARAP2	0.322	0.0419
ITGA4	0.5791	0.0035
IQGAP2	0.4744	0.0003
CHST11	0.7103	0
AOAH	0.7075	0.0002
DOCK2	0.4465	0.0115
STK4	0.2901	0.0007
RUNX1	1.1776	0
BCL2	0.593	0.0007
PARP8	0.4037	0.0176
PITPNC1	-0.4693	0.0082
IKZF1	0.8583	0
PDE3B	0.719	0
EVL	0.5658	0.0002
CLEC2D	0.5146	0.0002
RNF213	0.5673	0
RASA2	0.3664	0.0005
TNFAIP8	-0.576	0.0199
DOCK10	0.697	0.0001
AKNA	0.9131	0
DOCK8	0.5989	0.0001
>macrophages	0	1
TNS3	0.5672	0
SRGAP2	0.5332	0.0001
FMN1	1.01	0
HDAC9	0.7017	0
RAB31	0.7149	0
ATG7	0.379	0
STAB1	0.4839	0.0019
MERTK	0.5441	0.0092
SIPA1L1	0.6726	0
INPP5D	0.3857	0.0069
MAMDC2	0.4561	0.0008
NAV2	0.7025	0.0002
PDE4D	-0.7448	0.0001
CMIP	0.8384	0.0002
SNX29	0.404	0.0022
AP2A2	0.3132	0.0118
TBXAS1	0.4671	0.0064
MAN1A1	0.3368	0.0068
MCTP1	0.5779	0.0012
RIN3	0.7827	0.0002
DPYD	0.3058	0.0005
IQGAP2	0.4744	0.0003
FCGRT	0.3354	0.0118
PLTP	0.4184	0.0235
LCP2	0.61	0.0004
DLEU2	0.5242	0.0008
ARHGAP24	0.6884	0
NAIP	0.4954	0.0029
ADAP2	0.4674	0.0183
ALOX5	0.7306	0.0019
SYK	0.4277	0.0142
AOAH	0.7075	0.0002
CHST11	0.7103	0
DOCK2	0.4465	0.0115
TRPS1	0.796	0
PLXDC2	1.0029	0
RUNX1	1.1776	0
CD163	0.6152	0.0088
ELMO1	0.5486	0.0004
DMXL2	0.3892	0
FCHSD2	0.3061	0.0242
GAS7	0.5371	0.0004
GNAQ	0.3653	0
HCLS1	0.37	0.0311
EPB41L3	0.4354	0.0055
RGL1	0.3872	0.0045
P2RY14	-0.53	0.0133
SPIDR	0.3265	0
FRMD4B	0.4903	0.0039
ZEB2	0.3386	0.007
DOCK11	0.5543	0.0003
SMAP2	0.4191	0.0054
TGFBI	0.4462	0.0011
PDE4B	-0.7037	0.0058
MYO1F	0.8914	0
SIGLEC1	0.6548	0.0009
SLC9A9	0.5347	0.0003
DAPK1	0.7641	0
PTPRJ	0.3946	0.0007
FMNL2	0.4314	0.0008
FGD2	0.9502	0
DOCK8	0.5989	0.0001
MYO5A	0.5651	0
>mast-cells	0	1
KIF13B	0.5607	0
BNC2	0.8117	0
GATA2	-0.4681	0.0045
ANKRD44	0.4056	0.0033
CD44	0.7839	0
FOXP1	0.2812	0.014
MCTP1	0.5779	0.0012
IQGAP2	0.4744	0.0003
BACE2	0.5853	0.0001
TPSAB1	0.7416	0.0001
NTM	0.8679	0
ALOX5	0.7306	0.0019
CHST11	0.7103	0
SYTL2	1.1759	0
PHTF2	-0.4871	0.0002
ELMO1	0.5486	0.0004
LYST	0.6957	0
VWA5A	0.459	0.0089
RPS6KA5	-0.3485	0.0105
IKZF1	0.8583	0
AREG	-0.6198	0.0305
RASA2	0.3664	0.0005
DOCK10	0.697	0.0001
>pericyte	0	1
MAP1B	0.6307	0.0076
MAML2	0.5729	0
PLCE1	1.3686	0
PDZD2	-0.3823	0.0389
ADAMTS12	0.5015	0.004
IGFBP5	0.406	0.0132
RAD51B	0.4355	0.0024
SPECC1	0.5211	0.0018
MSC-AS1	0.4751	0.0001
EBF2	0.6947	0
CCDC102B	0.6521	0.0002
NOTCH3	0.4946	0.0088
APBB2	0.3299	0.0052
NFASC	0.6869	0.0006
CD36	-0.4028	0.0157
THBS4	1.5059	0
EBF1	0.433	0.0013
GUCY1A2	-0.3955	0.0334
TFPI	0.3919	0.0366
PLA2G5	-0.2836	0.0023
ARHGAP42	0.3137	0.0263
IGFBP7	0.5493	0.0011
PDE8A	0.2901	0.0098
NR2F2-AS1	0.8196	0
CALD1	0.3869	0.0095
PDGFRB	0.4125	0.0018
RBMS3	0.4583	0.0004
SPARC	0.5829	0.0005
ADAMTSL3	0.4588	0.0001
MIR4435-2HG	0.8414	0.0004
ABCC9	-0.3605	0.0015
>cardiomyocytes	1	0
EXOC6B	0.429	0.0009
ANKRD1	0.576	0.0006
TTN-AS1	0.4706	0.0031
FHIT	-0.5151	0.0069
XPR1	0.4257	0.0157
FGF12	-1.1918	0
ACOT11	-0.4816	0.0003
ESRRG	-0.6964	0
CSDC2	-0.6082	0.0007
PPP1R12B	-0.8023	0
CACNB2	-1.0952	0
MYBPC3	-0.5318	0
PDE3A	-0.7651	0
MTUS2	-0.7418	0
RBM20	-0.3804	0.0094
MAGI1	0.4806	0
PIP5K1B	-0.9174	0
ABLIM1	-0.559	0.0001
SMYD1	-0.4385	0.004
SGCG	-0.3478	0.0147
CKMT2	-0.6398	0
MIR133A1HG	-1.3709	0
PPARGC1A	-0.7232	0
PLCL2	-0.5347	0.0025
MYH7	-0.512	0
LDB3	-0.7294	0.0001
NEBL	-0.4838	0.0004
HSPB7	-0.6246	0
PHACTR1	-1.0491	0
PLN	-0.7226	0
MACROD2	-0.928	0.0001
MYOM2	-0.6563	0
SLC4A3	-0.393	0.0002
TENM2	-0.3198	0.0235
TMEM178B	-1.55	0
CPEB4	-0.553	0.0114
LRRC2	-1.061	0
C15orf41	-0.6384	0.0005
MPP3	-0.9437	0.0002
PDZRN3	-0.4033	0.0006
PPM1K	-0.8438	0
ANK2	-0.3707	0
RBFOX1	-0.8534	0
MLIP	-0.3971	0.0055
LMOD2	0.4661	0.0067
MYOM3	-0.2909	0.0279
SLC16A7	-1.1766	0
RYR2	-0.805	0
TPM2	-0.462	0.0009
PDLIM5	-0.3298	0.004
NNT	-0.605	0
WNK2	-0.6684	0.005
MYOZ2	-0.3151	0.0239
RBM24	-0.7919	0
PDE7A	-0.5759	0.0008
PSD3	-0.788	0
ATP2A2	-1.2638	0
RCAN2	-0.39	0
FHL2	-0.9024	0.0002
TECRL	-0.6125	0
MYLK3	-0.6118	0.0002
SOX6	0.4838	0
SPHKAP	-0.3739	0.0022
IL1RAPL1	-0.6782	0.0079
CORIN	-1.9141	0
PLCXD3	-0.4632	0.0202
HRAT17	-0.5375	0.0049
INPP4B	0.3913	0.0112
TNNT2	-0.7366	0
MYH6	-1.6517	0
TACC2	-0.4506	0.0053
PLCL1	-0.5373	0.0005
DPF3	-0.663	0
KLHL31	-1.098	0
CDH13	-0.4543	0.0078
MLF1	-0.8463	0
>endocardium	0	1
ID1	-0.4392	0.0033
PLXNA4	0.4095	0.0223
POSTN	1.0334	0.0004
IL1R1	0.7659	0
TGM2	0.8037	0.0003
SLCO2A1	0.6838	0.0092
WWTR1	0.408	0.0188
SMAD6	0.4228	0.0172
CGNL1	0.5693	0.0055
GNA14	1.2835	0
FOXP1	0.2812	0.014
ITPR2	0.5196	0
ATP8B1	0.6676	0
HSPG2	0.6517	0.0004
ACTN1	1.0696	0
ARGLU1	0.3027	0.0001
CDH11	1.0116	0
VGLL4	0.3664	0.0001
PDE1A	0.924	0.0005
LEPR	0.5259	0.0012
RALGAPA2	0.4694	0
SETBP1	1.0695	0
CALCRL	0.4997	0.0014
ASAP1	0.4237	0.0159
PITPNC1	-0.4693	0.0082
ST6GALNAC3	-0.7405	0
GATA4	-0.3242	0.0044
ENG	0.6765	0.0004
DAPK1	0.7641	0
VWF	0.5218	0.0006
HIBCH	-0.316	0.0128
HMCN1	0.777	0.0002
CRIM1	0.7928	0.0001
PTGIS	0.7085	0.0004
LRIG3	0.6352	0
INHBA	0.5877	0.0192
>fibroblast	0	1
LAMB1	0.8128	0
ABCA10	0.9056	0
COL6A2	0.8184	0
LAMA2	0.6075	0
BNC2	0.8117	0
CFH	1.3568	0
COL3A1	1.4886	0
EBF2	0.6947	0
ROBO1	0.6372	0.0002
NFKBIZ	0.5645	0.0179
SLIT2	0.6445	0.0001
TBX20	-0.4006	0.0059
ABI3BP	0.9149	0.0003
BICC1	0.7389	0
MAMDC2	0.4561	0.0008
COL4A1	0.5096	0.0014
DCN	0.4855	0.0059
TNXB	0.6676	0.0007
NOX4	1.3568	0
COL5A2	1.0576	0
PDGFD	0.4402	0.001
LTBP1	0.648	0
SPATA6	0.4451	0
LINC01088	1.0409	0.0008
ADGRD1	-0.4966	0.0062
VCAN	1.1846	0
IGF1	1.2046	0
LTBP4	0.7075	0.0002
COL4A4	0.6406	0.0003
COL8A1	1.5178	0
MAPK10	1.0177	0
ACSM3	0.5429	0.023
COL12A1	0.9731	0
FOXP2	0.8917	0
CCDC80	0.9804	0
EBF1	0.433	0.0013
ELN	1.3415	0
TFPI	0.3919	0.0366
COL4A3	0.8036	0
ABCA6	0.7796	0
COL6A3	0.8925	0
SPOCK1	0.7415	0.0152
GAS7	0.5371	0.0004
FBN1	0.6986	0.0009
SVEP1	0.9807	0
RBMS3	0.4583	0.0004
GSN	0.9588	0
FGF7	-0.9193	0
GLIS3	0.7709	0.0004
COL1A2	1.3233	0
FN1	1.1347	0
MEG3	0.8958	0.0005
FBLN5	0.7174	0.0003
SERPINF1	1.1507	0
COL4A2	0.5004	0.0015
MGP	0.885	0
CRISPLD2	0.4572	0.036
UNC5C	1.0214	0
C1S	0.6978	0.0012
NNMT	1.0476	0.0001
COL6A1	0.602	0
APOD	0.8094	0.0087
LPAR1	0.6676	0
>smooth-muscle	0.0004	0.9996
MRVI1	0.589	0.0148
PLCE1	1.3686	0
ATP10A	0.9416	0.0001
PIP5K1B	-0.9174	0
TTLL7	0.8581	0.0001
FLNA	0.7478	0.0017
LAMA3	0.4787	0.0243
MCAM	0.5732	0.0002
NFASC	0.6869	0.0006
SLIT3	0.8126	0.0001
PTP4A3	-0.4219	0.0194
PLA2G5	-0.2836	0.0023
KALRN	0.4419	0.0013
NR2F2-AS1	0.8196	0
ZFHX3	0.608	0.0062
CALD1	0.3869	0.0095
PDGFRB	0.4125	0.0018
TPM2	-0.462	0.0009
CRISPLD2	0.4572	0.036
UNC5C	1.0214	0
RCAN2	-0.39	0
>monocytes	0	1
RAB10	-0.344	0.0002
TYMP	0.4321	0.032
SIPA1L1	0.6726	0
ANKRD44	0.4056	0.0033
CMIP	0.8384	0.0002
STK17B	0.8242	0
TBXAS1	0.4671	0.0064
MCTP1	0.5779	0.0012
COTL1	0.5301	0.0022
RIN3	0.7827	0.0002
ITGA4	0.5791	0.0035
DPYD	0.3058	0.0005
VCAN	1.1846	0
LCP2	0.61	0.0004
FGD2	0.9502	0
DLEU2	0.5242	0.0008
NAMPT	-0.4353	0.0073
CHST11	0.7103	0
AOAH	0.7075	0.0002
DOCK2	0.4465	0.0115
DMXL2	0.3892	0
UTRN	0.3321	0.0001
LYST	0.6957	0
SPIDR	0.3265	0
IKZF1	0.8583	0
ZEB2	0.3386	0.007
SLA	0.6894	0.002
BACH1	0.4106	0.0001
FGR	0.889	0.0001
MYO9B	0.5116	0.0003
SMAP2	0.4191	0.0054
MYO1F	0.8914	0
DAPK1	0.7641	0
CHST15	0.7755	0
PTPRJ	0.3946	0.0007
RNF213	0.5673	0
FMNL2	0.4314	0.0008
FCGR3A	0.5924	0.0128
TBC1D8	0.2934	0.0068
DOCK8	0.5989	0.0001
>epicardium	0.0012	0.9988
PLXNA4	0.4095	0.0223
BNC2	0.8117	0
IL1R1	0.7659	0
RAB31	0.7149	0
ABI3BP	0.9149	0.0003
ZFP36	0.7125	0.0074
SLC41A2	0.8808	0
MYH10	0.7515	0.0002
MTHFD1L	0.8986	0.0011
RNF24	0.6831	0.0001
COL8A1	1.5178	0
PHACTR1	-1.0491	0
PARD3B	0.5142	0.0007
PRKD1	0.6112	0.0008
LSAMP	-2.1028	0
AFAP1	0.6984	0
SLC4A4	-0.5513	0.0001
SPIDR	0.3265	0
SULF1	1.0136	0
SLC20A1	0.4223	0.0262
SEMA6A	0.5325	0.0011
FAM160A1	-0.5019	0.0068
ATP2B1	0.2831	0.0007
DAPK1	0.7641	0
FAM107B	0.7281	0
MT1M	0.652	0.0201
IER2	-0.3987	0.0362
PLAUR	-0.482	0.0381
ARHGAP32	0.5425	0.0001
DDX21	-0.322	0.0039
ELL2	-0.7614	0.002
SDC4	-0.4024	0.0004
ARAP2	0.322	0.0419
CAST	-0.3803	0
MET	-0.2986	0.0237
TIMP1	1.2129	0
SLIT3	0.8126	0.0001
SOD2	-0.541	0
RBFOX1	-0.8534	0
DNAJC1	0.2843	0.0081
AREG	-0.6198	0.0305
OSMR	0.4755	0.03
ZNF331	-0.8368	0.0002
TNFAIP8	-0.576	0.0199
MGAT4C	-0.7689	0.004
SBNO2	0.5384	0.0003
CACNA2D3	-1.114	0
CFH	1.3568	0
CNTN4	0.6942	0.0008
SLIT2	0.6445	0.0001
ALDH1A3	1.183	0
RRAS2	0.7167	0
PRICKLE2	0.6505	0
NTM	0.8679	0
NAMPT	-0.4353	0.0073
THBS2	0.7799	0.007
NFKBIA	0.786	0
B4GALT1	-0.5684	0.0106
FLRT2	1.0731	0
MSI2	-0.3367	0.0038
CCL2	-0.5761	0.0304
SOX6	0.4838	0
CACHD1	0.9223	0
TNFAIP3	1.0882	0
DSE	0.4672	0.0027
YBX3	0.3909	0.0296
SNCAIP	1.0141	0
ZHX2	-0.4049	0.0145
NFKBIZ	0.5645	0.0179
NABP1	0.4044	0.0071
SPSB1	1.0214	0
NR4A1	-0.7232	0.0212
PDPN	-0.5489	0.0015
SGPP2	-0.9608	0.0019
NR4A3	-1.3272	0
MIR100HG	0.446	0.0008
CD55	-0.3418	0.0047
ATF3	-0.7586	0.014
MAP3K8	0.5139	0.0066
S100A6	0.5575	0.0023
BACH2	0.8167	0
UAP1	-0.4958	0.0003
CRIM1	0.7928	0.0001
