## Supplemental Table 3 for "Transcriptome Data Analysis of Primary Cardiomyopathies Reveals Perturbations in Arachidonic Acid Metabolism"

### Sheet: Cell_type_DCM_count_sign_page_D
#Cell-type	pval_Up	pval_Down
#Gene	logFC	pvalue
>monocytes	1	0
CPPED1	0.6509	0.0053
VMP1	-0.7144	0.0514
RNF144B	-2.0599	0
CTSS	-1.4158	0.0009
UTRN	-2.0505	0
TYMP	-0.8605	0.0093
RNF149	-0.7684	0.0002
BACH1	-1.1092	0.0008
TNFRSF1B	-1.2764	0
PSAP	0.9546	0.001
NEDD9	-2.1025	0
RNF213	-1.5734	0
SAMHD1	-0.5793	0.0439
SPIDR	-0.8556	0.0033
DMXL2	-0.8253	0.0087
STK10	-1.7708	0
TCF7L2	-1.2756	0
CMIP	-1.4139	0
SCLT1	-0.9548	0.0001
SSH2	-0.5727	0.0018
MYO9B	-0.8104	0.0001
NEAT1	-2.5599	0
MTSS1	-1.131	0
ADGRE5	0.5436	0.0206
DOCK5	0.6237	0.0152
RIN3	-0.7049	0.002
DPYD	-1.8176	0.0002
ZEB2	-0.7021	0.0114
LYST	-1.4834	0
>mast-cells	0.9921	0.0079
FOXP1	-0.8023	0.0099
BACE2	-0.9112	0.0011
ATP6V0A2	-0.9516	0
SGK1	-2.0339	0
LYST	-1.4834	0
RNF130	-0.3692	0.0405
SYTL3	0.9191	0.003
CHN2	0.758	0.008
ELMO1	-1.7775	0
STXBP5	-0.9208	0.0015
KCNQ1	0.989	0.0032
KIF13B	-0.6094	0.0263
MSRA	0.9558	0.0031
GATA2	-2.0437	0
TNIK	0.6165	0.0287
STX3	-1.67	0
>endocardium	1	0
FOXP1	-0.8023	0.0099
ASAP1	-1.1203	0.0001
INPP1	-1.0803	0
TGM2	1.2059	0.0014
VGLL4	-1.0533	0
PECAM1	-1.3244	0
HIBCH	0.6802	0.0156
ACTN1	0.8728	0.0127
IL6ST	-1.1492	0.0005
NOSTRIN	-1.6513	0
PCDH7	1.1879	0.0308
FLI1	-2.3268	0
RAPGEF5	-2.6069	0
LDB2	-2.252	0
SPTBN1	-0.7997	0.0012
PRKCH	-1.863	0
MECOM	-3.0154	0
ARGLU1	-2.2991	0
PITPNC1	-1.3667	0.0002
HSPG2	-0.5076	0.0269
BMPR2	-1.0096	0.0002
CD9	-2.0654	0
NPR3	1.5518	0.0009
POSTN	2.6443	0
SMAD6	-1.4831	0.0001
EPB41L4A	-0.7387	0.0402
CRIM1	-0.6221	0.0517
IL1R1	-1.8224	0.0003
ENG	-1.2454	0.0007
SLCO2A1	-1.4661	0.0026
WWTR1	-1.4087	0
LINC-PINT	0.8645	0.0237
CHSY1	-1.7727	0
CALCRL	-2.5502	0
ARHGAP26	-0.4595	0.0007
ERG	-2.1639	0
TEK	-2.2624	0
PODXL	-2.7151	0
PTGIS	-1.3175	0.002
ID1	-1.2096	0.0039
EMCN	-2.3366	0
>cardiomyocytes	0	1
C14orf180	0.8099	0.0445
MYBPC3	1.2729	0.0051
NEBL	0.8193	0.0239
MTUS2	1.0346	0.0198
TXLNB	1.2662	0.009
ROR1	1.1137	0
SLC8A1	1.1154	0.0034
TECRL	0.939	0.0485
ANKRD1	2.6965	0
NNT	0.829	0.0458
LMOD2	2.1385	0
SVIL	1.2918	0.0003
LPL	1.2999	0.0024
CTNNA3	1.5612	0.0005
TPM2	0.8423	0.026
FHL2	1.0415	0.0394
XIRP2	1.6885	0.0004
PLCXD3	1.0878	0.003
CDH13	1.3093	0.0033
CCDC141	1.5193	0.001
PCDH7	1.1879	0.0308
CHRM2	1.3812	0.0063
RNF150	1.2733	0.0035
ABLIM1	0.6094	0.0268
NCAM1	1.1228	0.015
HRAT17	1.2737	0.0029
SORBS2	1.7319	0
MYOZ2	1.1551	0
MYLK3	1.1772	0.0058
PACRG	1.9393	0
CAMK2D	1.0181	0.0027
CKMT2	1.259	0.0172
PAM	0.9193	0.0227
MYH6	-1.3326	0.0144
ANKRD2	2.268	0.0001
PXDNL	0.8419	0.0225
PDLIM5	1.0469	0.0086
NRAP	1.2371	0.0078
MYH7	1.8598	0.0001
HSPB7	1.1255	0.0107
VWA8	0.7596	0.0459
MYO18B	1.1294	0.0025
DGKG	2.0808	0
MLIP	1.5578	0.0006
CPEB4	-0.9258	0.0196
SLC4A3	1.2617	0.0035
ANK2	0.7971	0.01
PALLD	1.106	0.0018
ANK3	1.1164	0.005
MYOCD	1.2992	0.0013
CHN2	0.758	0.008
PLN	0.9492	0.0073
ALPK2	1.1194	0.0144
SGCD	1.5158	0
MYL7	1.3724	0.021
SAMD4A	0.4451	0.0396
FHOD3	1.0776	0.0331
PDE4DIP	1.397	0.0029
EXOC6B	0.9297	0.0096
TNNT2	1.0485	0.0225
PKP2	1.4814	0.0003
MYOM3	1.3819	0.0011
NEXN	0.6408	0.0216
DES	1.3734	0.0089
FGF12	1.2151	0.0017
XPR1	1.5474	0
MYOM2	1.6202	0.0018
DTNA	1.5523	0.0001
ACTN2	1.7289	0.0006
AKAP6	1.6053	0.0007
EFNA5	1.2734	0.0036
SMYD1	1.0971	0.0145
KLHL31	1.2846	0.0169
TACC2	0.7381	0.0499
PRKAA2	1.3073	0.0005
MYOM1	1.9889	0
SGCG	0.8735	0.0316
FHIT	1.2776	0.0018
INPP4B	0.9096	0.0342
CMYA5	1.3865	0.0005
CASQ2	1.2784	0.0029
CDH2	0.833	0.0299
MYPN	2.2412	0
RCAN2	1.7349	0
>pericyte	1	0
EBF2	-2.4018	0
MIR4435-2HG	0.7829	0.0293
TIMP3	-0.9083	0.0098
ADAMTS9	-2.3512	0
RBMS3	-1.0676	0.0031
PTEN	-0.8092	0.011
NOTCH3	-1.3447	0.0002
ARHGAP10	0.7531	0.0004
EPS8	-1.5813	0.0012
SH3RF1	-1.0759	0.0047
SEMA5A	1.1047	0.0001
SPECC1	-1.4852	0.0001
KCNAB1	-1.1008	0.005
NGF	-1.4957	0.0007
EBF1	-1.7507	0
SPARC	-0.8867	0.0238
DLC1	-1.5569	0
CALD1	-0.7923	0.0169
SPARCL1	-1.3594	0.0058
STEAP4	-1.6888	0
CLMN	-2.2517	0
NFASC	-1.7948	0
MYO1B	-2.1177	0
ABCC9	-1.3347	0.0001
EGFLAM	-1.2632	0.0006
TFPI	-1.6747	0.0002
PDE8A	-1.405	0
PDGFRB	-1.6743	0
HIGD1B	-1.0293	0.0272
SLC12A2	-1.442	0
DAAM2	-1.2127	0.0052
STK39	0.6815	0.0044
APBB2	-1.4327	0
RGS5	-2.2512	0
PLCE1	0.8167	0.007
>T-NK-cells	0.9994	0.0006
HLA-B	-1.1562	0
PRKCH	-1.863	0
RABGAP1L	1.3421	0.0001
FYN	-0.9602	0.0009
PITPNC1	-1.3667	0.0002
PPP2R5C	0.3873	0.0431
ETS1	-2.7659	0
SMCHD1	-1.1131	0
STAT4	2.3136	0
CNOT6L	-1.9964	0
B2M	-1.7979	0
RNF213	-1.5734	0
SYTL3	0.9191	0.003
TNFAIP8	-1.1139	0.0023
CDC42SE2	-1.1141	0
AKNA	-1.4687	0
GNG2	-1.9705	0
PDE3B	0.8238	0.0231
>fibroblast	1	0
EBF2	-2.4018	0
FGF7	-0.9069	0.0148
RORA	-1.1213	0.0016
RBMS3	-1.0676	0.0031
VIT	-1.5555	0.0007
CDH19	-1.2642	0.0012
ABCA9	-2.6909	0
LTBP4	-0.6629	0.0057
COL6A1	-1.0714	0.0003
COL12A1	-1.8908	0.0001
MAMDC2	-1.4522	0.0051
ABCA8	-1.706	0
DCN	-1.2305	0.0055
CRISPLD2	-1.3303	0.002
COL6A3	-1.7209	0.0003
C7	-1.1582	0.0189
PDGFD	-1.7834	0
COL4A1	-0.801	0.0179
FBLN5	-0.9551	0.0086
GAS7	-1.0294	0.0157
EBF1	-1.7507	0
SPARCL1	-1.3594	0.0058
COL15A1	-2.0834	0
ABI3BP	-1.8807	0
TGFBR3	-1.0208	0.0057
LAMC1	-1.0473	0.0018
MEG3	-2.551	0
ABCA10	-2.5546	0
ABCA6	-1.3151	0.0028
PID1	-1.7535	0
MAPK10	-1.0457	0.0295
NID1	-0.9731	0.0198
FBN1	-1.5134	0.0007
TFPI	-1.6747	0.0002
ACSM3	-1.3052	0.0035
SCN7A	-2.3743	0
ADGRD1	-0.7904	0.022
GSN	0.7549	0.0167
LAMB1	-1.4331	0.0019
GRK5	-1.9942	0
NEGR1	-2.2142	0
COL5A2	-1.2825	0.0041
LPAR1	-1.4131	0.0005
>macrophages	1	0
GNAQ	-1.727	0
CD74	-0.9499	0
RNF149	-0.7684	0.0002
PLXDC2	-1.4262	0.0005
WDFY3	-0.867	0.0006
SRGAP2	-2.1214	0
MAMDC2	-1.4522	0.0051
ELMO1	-1.7775	0
LGMN	0.9355	0.0021
COLEC12	-1.9033	0
SPIDR	-0.8556	0.0033
DMXL2	-0.8253	0.0087
ARHGAP24	0.8424	0.0089
GAS7	-1.0294	0.0157
ATG7	0.8042	0.0079
CMIP	-1.4139	0
NEAT1	-2.5599	0
EPB41L3	-1.4719	0.0002
MTSS1	-1.131	0
FRMD4B	-1.199	0.0041
STARD13	-0.6287	0.0431
SPRED1	-2.1288	0
ME1	1.1146	0.0012
SLCO2B1	-2.3711	0
DAB2	-1.9447	0
CTSB	0.9882	0.0011
DPYD	-1.8176	0.0002
RIN3	-0.7049	0.002
ZEB2	-0.7021	0.0114
FCHSD2	-0.8685	0.0006
INPP5D	-1.9303	0
HCLS1	-1.0821	0.0012
MAN1A1	-1.683	0
RNF130	-0.3692	0.0405
MEF2C	-0.865	0.0003
RNASE1	-0.9028	0.0084
AGFG1	-0.6135	0.004
>epicardium	1	0
ADAMTS9	-2.3512	0
CDK14	-0.73	0.0373
HNRNPU	-0.3045	0.0377
EVA1C	-0.8328	0.0146
RDH10	-1.8123	0.0001
TIMP1	0.902	0.0298
SLC20A1	-1.4804	0
CAST	0.6882	0.0103
ZFP36	-2.0291	0.001
ROR1	1.1137	0
DUSP1	-1.3806	0.0075
ABI3BP	-1.8807	0
CCNYL1	-0.9825	0.0096
ATXN7	-1.1325	0.0001
MIR100HG	0.7897	0.0033
RRAS2	1.9683	0
PDPN	1.0527	0.0297
UGP2	1.0457	0
DDX21	-1.059	0.0006
HIVEP2	-0.9379	0.0038
SGK1	-2.0339	0
EMP1	-2.0357	0
DENND4A	-0.4661	0.0134
NFKBIA	-1.6961	0
COBL	1.35	0.0008
SMOX	-0.8603	0.0011
AHI1	-0.9047	0.0003
STAT3	-0.6842	0.0116
PPP1R15B	-0.9221	0.0034
FAM107B	-1.3757	0.0011
GFPT2	-1.5922	0.0005
SASH1	-2.2019	0
CCL2	-2.9746	0
ATP2B1	-1.1905	0
SPIDR	-0.8556	0.0033
EZR	1.1779	0.0004
CACNA2D3	0.8832	0.0495
PLOD2	-1.1375	0
S100A6	1.1554	0.0035
IL1R1	-1.8224	0.0003
LMNA	0.7821	0.0276
MAP3K8	-1.8211	0.0007
TNFAIP8	-1.1139	0.0023
TNFRSF21	-1.9216	0.0001
DSE	-0.8984	0.0052
HNRNPC	0.3229	0.0444
ICAM1	-2.3068	0
NEDD4L	0.6266	0.0459
ZFC3H1	-1.0443	0
SMAD3	-1.3323	0
CUX1	1.0866	0
NEDD9	-2.1025	0
MT1E	1.1843	0.0054
MAP4K4	-0.6609	0.0005
FAM177A1	0.5629	0.0402
AFF1	-0.9838	0
RAB7A	0.7031	0
HEG1	-1.0054	0.0021
NFKB1	-0.683	0.0484
CHD1	-2.3404	0
TM4SF1	-2.1035	0
SIK3	0.6332	0.0029
ARHGAP44	-0.5572	0.0085
RPS6KA3	-1.2016	0.001
CRIM1	-0.6221	0.0517
RASSF8	-1.1682	0.0026
SBNO2	-0.7802	0.011
SYNE1	-0.8445	0.0032
IER3	1.6084	0.0002
CCNL1	-2.2501	0
ERRFI1	-2.1209	0.0001
YBX3	1.2635	0
LSAMP	-1.232	0.0365
KRT18	0.85	0.036
USP12	-0.8994	0
USP36	-1.0753	0.0003
TJP2	-0.6601	0.004
SQSTM1	1.1237	0.0002
KLF6	-1.7764	0
B4GALT1	-1.1957	0.0001
ALDH1A2	-2.0781	0
ANXA1	-1.4232	0.0015
CYSTM1	1.0918	0
EFNA5	1.2734	0.0036
SULF1	-1.0817	0.0242
CD200	-1.9852	0
UAP1	-0.9158	0.015
OSMR	-1.5581	0.0003
NR4A1	-1.4474	0.0214
NEAT1	-2.5599	0
THBS2	-1.729	0.0036
KDM6B	-1.3703	0
ELMSAN1	-1.4604	0
SND1	1.0414	0.0001
PLA2G2A	2.1743	0.0003
