## Supplemental Table 4 for "Transcriptome Data Analysis of Primary Cardiomyopathies Reveals Perturbations in Arachidonic Acid Metabolism"

### Sheet: Cell_type_HCM_count_sign_page_D
#Cell-type	pval_Up	pval_Down
#Gene	logFC	pvalue
>monocytes	0.9985	0.0015
DLEU2	0.6093	0
IRAK3	-0.6838	0
RNF144B	-0.7005	0
DPYD	-0.3543	0
LCP2	-0.3315	0.0014
BACH1	0.28	0
CHST15	0.4808	0.0009
MYO1F	-0.4218	0.017
CTSS	-0.8834	0
TAOK3	0.2936	0
NAMPT	-0.4704	0
COTL1	-0.6888	0
SAMHD1	-0.6139	0
SPI1	-0.6948	0
NEDD9	-1.304	0
PTPRE	0.3364	0
LCP1	-0.6939	0
TNFRSF1B	-0.5074	0
TBC1D8	0.4071	0
SIPA1L1	0.3734	0.0001
DOCK8	-0.3852	0.0016
LYN	-0.2961	0.0254
DAPK1	-0.9152	0
PAG1	0.3229	0
FGD2	-1.0403	0
SMAP2	-0.2897	0.0053
FAM49A	-0.3407	0.0015
ARHGAP15	-0.3733	0.0071
MTSS1	-0.3992	0.0039
PSAP	-0.3877	0
DOCK2	-0.7817	0
TBXAS1	-0.9969	0
NEAT1	0.3751	0.0188
FCGR3A	-0.6003	0.0082
>pericyte	0.0333	0.9667
PLA2G5	-0.3504	0.0002
MUC3A	0.5472	0.0005
PLCE1	1.4484	0
RBMS3	0.2945	0.0004
CALD1	0.6021	0
TFPI	-0.4658	0.0003
STEAP4	-1.0132	0
THBS4	1.5423	0
SEMA5A	0.4763	0
SLC12A2	0.333	0.0001
DAAM2	-0.3794	0.0002
FRMD3	0.6439	0
KCNAB1	0.4663	0.0004
TIMP3	-0.7022	0
PDE1C	0.3884	0.0002
MAP1B	0.652	0
MIR4435-2HG	0.6776	0
HIGD1B	-0.4558	0.0006
SPARCL1	-0.5891	0
IGFBP5	0.3617	0.0127
RAD51B	0.2838	0.0294
GUCY1A2	-0.3036	0.0214
CCDC102B	0.5168	0
EPS8	-0.2963	0.001
>epicardium	0.9873	0.0127
EFNA5	0.3368	0
SPSB1	0.3098	0.0421
CNKSR3	0.5864	0
FAM177A1	0.4008	0
IL1R1	-0.5444	0.0001
SLIT2	-0.3606	0.0226
C3	-2.0573	0
IER3	1.0945	0
RBFOX1	-0.5861	0
CRIM1	0.7892	0
NABP1	-0.5706	0.0006
ERRFI1	-0.3959	0
CUX1	0.4662	0
SULF1	0.4546	0.0253
S100A10	-0.6801	0
MGAT4C	-1.1815	0
LSAMP	-0.9619	0.0003
SGK1	-0.7429	0
LONRF2	0.3422	0.0004
FRAS1	0.7707	0
MT2A	-0.5981	0.0007
NFKBIA	-0.5071	0.0003
NAMPT	-0.4704	0
EZR	-0.3744	0.0001
MYH10	0.4043	0.0001
STAT3	-0.5108	0
MAP3K8	-0.7266	0
MIR100HG	0.5514	0
NR4A3	-1.1807	0
TNFRSF21	-0.7477	0
PHACTR1	-0.7079	0
ROR1	0.294	0.0083
RNF24	-0.4837	0
PPARD	0.3094	0
IL6R	-0.6992	0
NEAT1	0.3751	0.0188
ELL2	-0.9338	0
FLRT2	0.3553	0.0383
BACH2	0.6513	0
ATP11A	0.3247	0.0001
JUNB	0.4271	0.0188
SOX6	0.3345	0
HEG1	0.671	0
PLA2G2A	-1.3455	0
UGP2	-0.2863	0
EGFR	-0.917	0
SEMA6A	0.367	0.0001
FOSL2	-0.4233	0.0016
EMP1	-0.2922	0.0056
SLC7A8	-1.0123	0
NEDD9	-1.304	0
CACNA2D3	-0.9384	0
ATF3	-1.0457	0
TIPARP	-0.8102	0
ABI3BP	-0.516	0.0016
SLC7A2	-0.5855	0
OSMR	-0.7586	0
DAPK1	-0.9152	0
PDPN	-0.2977	0.0261
FOS	0.5434	0.0198
FAM107B	0.4838	0.0019
SYNE1	-0.3896	0
EVA1C	-0.3736	0.002
MT1E	-0.703	0
ITGB8	-0.5101	0.0005
CNTN4	1.1039	0
RDH10	-0.6167	0
NFKBIZ	-0.4879	0
HIVEP2	0.313	0
PRICKLE2	0.5568	0
RRAS2	0.6161	0
UAP1	-0.4349	0
TNFAIP8	-0.7642	0
PHLDB2	0.6696	0
GFPT2	-1.2582	0
B4GALT1	-0.4025	0
KDM6B	0.4925	0
SGPP2	-0.8227	0.0012
MAP4K4	0.7501	0
CD55	-0.3152	0
>cardiomyocytes	0.0016	0.9984
EFNA5	0.3368	0
TRPM7	-0.2899	0.0002
MYOCD	0.6326	0
SORBS1	0.5046	0
CORIN	-1.6254	0
SAMD4A	0.872	0
C15orf41	-0.8414	0
MAGI1	0.559	0
SORBS2	0.4235	0
MYOM1	0.435	0.0002
LMO7	0.3291	0
MIR133A1HG	-0.6403	0
CSDC2	-0.5636	0
SLC4A3	-0.2995	0.0041
SOX6	0.3345	0
MICAL3	0.2925	0
INPP4B	0.4961	0
ANKRD2	-0.6801	0.0053
MLF1	-0.9369	0
RGS6	0.5195	0
FGF12	-1.319	0
XIRP2	1.0679	0
EXOC6B	0.7536	0
CTNNA3	0.3333	0
ATP2A2	-0.9387	0
MYL7	0.8198	0.0001
MYPN	0.3002	0.0036
ACTN2	0.3998	0
RBM20	0.4477	0
EYA4	0.406	0.0167
TTN	0.4941	0
ANKRD1	1.2543	0
PRKAA2	0.4742	0
KLHL31	-0.6047	0
LMOD2	0.6977	0
TXLNB	0.4116	0
OBSCN	0.3989	0.0004
ACOT11	0.4724	0
CCDC141	-0.3178	0
PDE1C	0.3884	0.0002
MYH7B	0.4697	0
PPM1K	-0.4844	0
MYH6	-1.0528	0
FILIP1	0.3013	0.0003
PLCL2	-0.3683	0.0013
CACNB2	-0.6864	0
RBFOX1	-0.5861	0
HRAT17	-0.4102	0.0056
TMEM178B	-1.0029	0
MLIP	-0.2821	0.0002
DMD	0.5167	0
PHACTR1	-0.7079	0
XPR1	0.5626	0
FHL2	-1.4225	0
ROR1	0.294	0.0083
MPP3	-1.1689	0
NCKAP5	0.4444	0.0002
NEXN	0.5059	0.0002
THSD4	0.3992	0
MYO18B	0.5781	0
TRDN	0.3609	0.0001
SVIL	0.6103	0
SGCD	-0.4802	0
HSPB7	-0.3546	0.0001
PXDNL	0.4341	0.0003
NRAP	0.2893	0.0008
PDE3A	-0.308	0.0089
PDK4	-0.5403	0.0358
>smooth-muscle	0	1
PLA2G5	-0.3504	0.0002
MCAM	1.0209	0
SPARCL1	-0.5891	0
KCNAB1	0.4663	0.0004
RGS6	0.5195	0
EDNRA	0.6546	0
PLCE1	1.4484	0
CRISPLD2	-0.4898	0.0007
RBPMS	0.3963	0
MYH11	0.4703	0.031
TBX2	0.4975	0
KALRN	0.62	0
LMOD1	0.4793	0.0012
EPS8	-0.2963	0.001
CALD1	0.6021	0
TTLL7	0.9227	0
>endocardium	0.082	0.9181
ASAP1	0.2953	0
ST6GALNAC3	-0.4026	0.0048
GATA4	0.4155	0
SETBP1	0.4499	0
IL6ST	-0.3309	0
SPTBN1	0.2892	0
PDE1A	-0.3128	0.0251
VGLL4	0.3039	0
NPR3	0.9075	0
SLCO2A1	-0.4293	0.0197
IL1R1	-0.5444	0.0001
PTGIS	-0.8043	0
ACTN1	0.656	0
ITGA9	0.6278	0
ATP8B1	0.5942	0
NOSTRIN	-0.719	0
TEK	-0.2879	0.0019
GULP1	-0.4589	0.0059
CRIM1	0.7892	0
DAPK1	-0.9152	0
CHSY1	-0.3399	0.0005
ST6GAL1	0.3898	0
POSTN	-0.3362	0.0003
>fibroblast	1	0
MGST1	-2.2457	0
NNMT	-0.8539	0
MAMDC2	-1.1347	0
GAS7	-0.4228	0.0086
SCN7A	-0.7216	0
ACSM3	-0.6147	0.0008
TGFBR3	-0.7793	0
RBMS3	0.2945	0.0004
TNXB	-0.4609	0.0006
TFPI	-0.4658	0.0003
ABCA8	-0.6242	0
COL6A3	-0.5922	0.0001
EGFR	-0.917	0
SERPINF1	-0.3779	0.0181
VIT	-1.4061	0
COL4A4	-0.3654	0.0391
DCN	-0.6788	0
NFKBIZ	-0.4879	0
SPOCK1	-0.5514	0.0183
SLIT2	-0.3606	0.0226
COL4A1	0.4384	0.0014
GRK5	-0.9407	0
CDH19	-0.7527	0
ADGRD1	-1.2308	0
PCOLCE2	-0.3536	0.0144
PID1	-0.8473	0
NCAM2	-0.7234	0
ADH1B	-1.6751	0
C7	-1.299	0
CFD	-1.7845	0
ABI3BP	-0.516	0.0016
ELN	-0.4792	0.0361
CRISPLD2	-0.4898	0.0007
NEGR1	-1.0811	0
FGF7	-1.1627	0
FBXL7	0.3042	0.0001
C1S	-1.05	0
TBX20	-0.479	0
COL3A1	-0.4199	0.0006
FBN1	-0.6724	0
COL6A1	-0.2848	0.0017
SPARCL1	-0.5891	0
LPAR1	-0.7104	0
FN1	-0.7672	0
FBLN5	-0.7389	0
BICC1	-0.4068	0.0027
ROBO1	-0.2882	0.0122
SPATA6	-0.3443	0
LINC01088	-0.4786	0.0071
SVEP1	-0.4145	0.0133
GSN	-0.2818	0.0117
COL1A2	-0.3609	0.0049
NID1	-0.4415	0.001
GLIS3	-0.5307	0.0002
LTBP1	0.3767	0.0001
>macrophages	1	0
MAN1A1	-0.9618	0
DAB2	-0.4883	0.0001
THBS1	0.7004	0.001
IQGAP2	-0.7541	0
MAMDC2	-1.1347	0
F13A1	-2.0038	0
DLEU2	0.6093	0
VSIG4	-1.8178	0
PLTP	-1.5667	0
GAS7	-0.4228	0.0086
FCGRT	-0.524	0
DPYD	-0.3543	0
LCP2	-0.3315	0.0014
FRMD4B	-0.3028	0.004
SKAP2	-0.6698	0
MAML3	0.7328	0
FMN1	-0.5795	0.0015
ARHGAP24	0.4835	0.0006
MYO1F	-0.4218	0.017
NAV2	0.6259	0
SLCO2B1	-0.8938	0
FCGR2B	-1.3174	0
CTSB	-0.7564	0
EMB	-0.701	0.0003
COLEC12	-0.6364	0
LGMN	-0.7325	0
PTPRE	0.3364	0
RNASE1	-0.7368	0
HCLS1	-0.7584	0
PDE4B	-0.7517	0
IL10RA	-1.4021	0
ABCA1	-0.5248	0.0008
CD74	-0.4403	0.0002
MSR1	-1.1309	0
SIPA1L1	0.3734	0.0001
CPM	-1.2139	0
MRC1	-1.6552	0
MERTK	-0.3914	0.0007
DOCK8	-0.3852	0.0016
MS4A6A	-1.3142	0
CD163	-2.1502	0
LYVE1	-1.761	0
EPB41L3	-0.6985	0
DAPK1	-0.9152	0
FKBP5	-1.3125	0
STAB1	-1.0261	0
ATP8B4	-0.4677	0.0008
FGD2	-1.0403	0
PDE4D	-0.7738	0
EIF4G3	0.3425	0
SMAP2	-0.2897	0.0053
FCGR2A	-1.1564	0
ARHGAP15	-0.3733	0.0071
MTSS1	-0.3992	0.0039
DOCK2	-0.7817	0
MS4A4A	-1.7432	0
C20orf194	0.3318	0
CSF1R	-0.8723	0
DOCK11	-0.5764	0
TBXAS1	-0.9969	0
SLC9A9	-0.9781	0
NEAT1	0.3751	0.0188
HDAC9	0.6525	0
>T-NK-cells	0.9506	0.0494
CCND3	-0.3695	0
TC2N	-1.3098	0
B2M	-0.2804	0.0008
CD53	-0.7783	0
IQGAP2	-0.7541	0
RABGAP1L	0.3365	0.0042
ATXN1	0.2901	0
BCL2	0.9923	0
ARHGAP15	-0.3733	0.0071
TNFAIP8	-0.7642	0
DOCK2	-0.7817	0
EMB	-0.701	0.0003
DOCK8	-0.3852	0.0016
CBLB	-0.3303	0.0033
GNG2	-0.3156	0.0099
