## Supplemental Table 5 for "Transcriptome Data Analysis of Primary Cardiomyopathies Reveals Perturbations in Arachidonic Acid Metabolism"

### Sheet: Cell_type_RCM_count_sign_page_D
#Cell-type	pval_Up	pval_Down
#Gene	logFC	pvalue
>cardiomyocytes	0	1
NEXN	0.8761	0.0018
PKP2	1.0979	0.0006
RGS6	-0.927	0.0002
MPP3	-1.1694	0.0003
PPP1R9A	0.8031	0.0013
MYH6	-2.2294	0
TXLNB	1.0213	0.0009
SORBS2	1.2228	0
SLC8A1	1.0612	0
MYOM1	0.9258	0.0031
ATP2A2	-0.7541	0.0024
EXOC6B	0.9113	0.0001
SLC1A3	-0.6457	0.0106
PRKAA2	0.9931	0.0006
CMYA5	0.6015	0.0124
MYL7	-1.207	0
LRRC2	1.6303	0
MICAL3	0.8943	0.0107
CCSER1	1.0163	0.0036
CDH2	1.0623	0.0001
LPL	1.196	0
PCDH9	1.0597	0.0015
XPR1	1.2915	0
SVIL	1.05	0
SAMD4A	0.7284	0.0028
NRAP	0.954	0
ACOT11	1.1253	0
INPP4B	1.2467	0
HAND2-AS1	0.8216	0.0007
MYPN	1.0629	0
MYOM2	0.8723	0
RNF207	0.891	0.0033
PDE1C	1.1579	0.0002
MAGI1	0.7762	0.0012
XIRP2	1.3451	0
TBC1D4	0.7692	0.0046
ANKRD1	0.9721	0.0003
KANK1	0.9591	0.0001
LMO7	0.9544	0.0005
TENM2	1.7526	0
FBN2	-1.3567	0.0001
SORBS1	0.9639	0.0009
SGCG	0.6712	0.0006
DAPK2	-0.9249	0.0004
AKAP6	1.1932	0
MYO18B	0.8225	0.0052
TMEM71	1.2329	0.001
CTNNA3	0.7872	0.0014
RBM20	0.8934	0.0032
>epicardium	1	0
UAP1	-1.5059	0
MAP4K4	0.5056	0.0037
PLA2G2A	-1.1266	0.0077
NR4A1	-1.6899	0
ALDH1A3	-1.6722	0
SGPP2	-1.3034	0.001
NABP1	-1.454	0.0004
S100A10	-1.2775	0.0002
CFH	0.8389	0.0017
PLAUR	-2.1069	0
ATP11A	0.9558	0.0015
CRIM1	0.9793	0.0012
C3	-1.2731	0.0009
CCL2	-1.1345	0.0021
MYO5B	1.4763	0
PHLDB2	1.218	0
NR4A3	-3.2236	0
ELL2	-1.048	0
JUN	-0.6635	0.0009
IER2	-0.8747	0.0063
IER3	-1.2016	0
MIR100HG	0.6308	0.0017
TWIST2	-1.4479	0.0003
FNDC3B	0.7223	0.0007
ICAM1	-1.6163	0
NR4A2	-1.1461	0.0063
CUX1	0.5152	0.005
ADAMTS9	-1.4835	0.0001
ALDH1A2	1.2385	0
JUNB	-1.8395	0
EVA1C	-1.0492	0.0002
IL6	-1.0865	0.0004
BTAF1	0.7159	0.0106
ZFP36	-1.85	0
FOSL2	-1.4113	0
ATF3	-2.187	0
SGK1	-1.0388	0.0032
RARRES1	-2.1074	0
SBNO2	-1.2941	0.0006
NAMPT	-1.5847	0
MT1M	-1.1315	0.0003
MT2A	-1.0008	0.0102
HEG1	0.6256	0.0104
MYH10	1.1003	0.0001
COL8A1	1.2762	0
LMNA	-0.586	0.0105
GFPT2	-2.0673	0
RDH10	-1.2083	0.001
GPRC5A	-2.9489	0
SYNE1	0.8546	0.0002
>T-NK-cells	0.0422	0.9578
IQGAP2	0.8194	0.0071
CLEC2D	0.8809	0.0029
RABGAP1L	0.6287	0.0093
GNLY	1.2534	0.0012
>endocardium	0.003	0.997
SLCO2A1	-0.9368	0.0105
CDH11	1.2912	0.0001
INHBA	-1.3775	0
SPTBN1	0.6686	0.0008
ITGA9	1.064	0
SMOC1	-1.237	0.0016
INPP1	-0.6906	0.0028
CRIM1	0.9793	0.0012
LRIG3	0.8158	0.0074
ID1	-0.7729	0.0021
EPB41L4A	1.0966	0.0001
VGLL4	0.639	0.0078
ITGA10	1.2645	0.0003
CHSY1	-0.7861	0.0064
ASAP1	0.7503	0.0013
MECOM	1.1554	0
ARGLU1	0.6704	0.0004
POSTN	1.7485	0.0003
NPR3	2.8267	0
>pericyte	0	1
STEAP4	-0.7707	0.002
SPARC	0.5593	0.0118
MYO1B	0.634	0.0057
PDZD2	0.9095	0.0048
THBS4	2.3339	0
ADAMTS9	-1.4835	0.0001
NFASC	1.1702	0.0005
PLA2G5	-0.5976	0.0004
PDE1C	1.1579	0.0002
MAP1B	-0.8669	0.0003
SPECC1	0.8362	0.0003
PLCE1	2.166	0
>fibroblast	0.0069	0.9931
NNMT	-1.4631	0.0001
COL5A2	0.8066	0.0014
DCLK1	-0.9242	0.0069
FN1	1.0056	0.0002
SVEP1	1.3822	0
LAMA2	1.3441	0
CFH	0.8389	0.0017
PCDH9	1.0597	0.0015
LTBP1	1.0525	0
CRISPLD2	-1.8911	0
FNDC3B	0.7223	0.0007
CFD	-1.4987	0
IGF1	-1.1904	0.0001
FGF7	-1.2741	0.0008
ROBO1	1.1217	0.0009
COL8A1	1.2762	0
LPAR1	-0.768	0.0002
ELN	-1.2251	0.0002
PDGFD	1.4804	0
LAMB1	1.1568	0
>macrophages	0.9886	0.0114
IQGAP2	0.8194	0.0071
C20orf194	0.6893	0.0099
NAV2	1.2268	0
LYVE1	-2.0876	0
THBS1	-1.5764	0
F13A1	-1.1878	0.0002
PLTP	-1.4656	0
PDGFC	0.9111	0.0002
SIGLEC1	-0.6955	0.0087
PLXDC2	1.3004	0
CD163	-1.1792	0.0019
PDE4D	-1.3189	0
RNASE1	-0.7888	0.011
HDAC9	1.014	0.0005
RNF130	-0.5493	0.0104
SLC11A1	-0.9778	0.0083
ARHGAP24	0.9218	0
MS4A4A	-1.0813	0.001
VSIG4	-1.2062	0.0019
SKAP2	-1.1835	0
>monocytes	1	0
FGR	-1.1538	0.0047
HCK	-1.4819	0.0002
NAMPT	-1.5847	0
COTL1	-1.1753	0.001
TNFRSF1B	-0.8791	0.0071
SLA	-1.528	0.0001
SLC11A1	-0.9778	0.0083
TBC1D8	0.8822	0.0008
RAP1GAP2	-1.1682	0
LILRB2	-1.4845	0.0001
FCGR3A	-1.2432	0.0012
VMP1	-1.7099	0
SAMSN1	-1.4295	0.0006
SAMHD1	-0.8381	0.0052
TYMP	-1.101	0.0064
>smooth-muscle	0.962	0.038
TBC1D1	-0.5302	0.0076
RGS6	-0.927	0.0002
NFASC	1.1702	0.0005
ACTA2	-1.6978	0
LMOD1	-1.1725	0
CRISPLD2	-1.8911	0
ADAMTS9	-1.4835	0.0001
PLA2G5	-0.5976	0.0004
MRVI1	-0.7542	0.0005
TBX2	0.7177	0.0051
TAGLN	-1.4096	0
PTP4A3	-0.7754	0.0006
PLCE1	2.166	0
